# Semi-Automatic Detection of Errors in Genome-Scale Metabolic Models

**DOI:** 10.1101/2024.06.24.600481

**Authors:** Devlin C. Moyer, Justin Reimertz, Daniel Segrè, Juan I. Fuxman Bass

## Abstract

**Background:** Genome-Scale Metabolic Models (GSMMs) are used for numerous tasks requiring computational estimates of metabolic fluxes, from predicting novel drug targets to engineering microbes to produce valuable compounds. A key limiting step in most applications of GSMMs is ensuring their representation of the target organism’s metabolism is complete and accurate. Identifying and visualizing errors in GSMMs is complicated by the fact that they contain thousands of densely interconnected reactions. Furthermore, many errors in GSMMs only become apparent when considering pathways of connected reactions collectively, as opposed to examining reactions individually.

**Results:** We present Metabolic Accuracy Check and Analysis Workflow (MACAW), a collection of algorithms for detecting errors in GSMMs. The relative frequencies of errors we detect in manually curated GSMMs appear to reflect the different approaches used to curate them. Changing the method used to automatically create a GSMM from a particular organism’s genome can have a larger impact on the kinds of errors in the resulting GSMM than using the same method with a different organism’s genome. Our algorithms are particularly capable of identifying errors that are only apparent at the pathway level, including loops, and nontrivial cases of dead ends.

**Conclusions:** MACAW is capable of identifying inaccuracies of varying severity in a wide range of GSMMs. Correcting these errors can measurably improve the predictive capacity of a GSMM. The relative prevalence of each type of error we identify in a large collection of GSMMs could help shape future efforts for further automation of error correction and GSMM creation.
