## Supplementary material for "Semi-Automatic Detection of Errors in Genome-Scale Metabolic Models": Table S1

metabolite_name	metabolite_id	DMEM	FBS	references
Acetate	MAM01252e	no	yes	doi.org/10.1016/j.devcel.2016.02.012
Alanine	MAM01307e	no	yes	doi.org/10.1016/S0093-691X(01)00532-5, doi.org/10.7554/eLife.27713, doi.org/10.1007/BF00917009, doi.org/10.1016/j.cell.2017.03.023
alpha-tocopherol	MAM01327e	no	yes	doi.org/10.1007/BF02810081, doi.org/10.1155/2013/597282, doi.org/10.1007/BF00917009
Aquacob(III)alamin	MAM01361e	no	yes	doi.org/10.3109/07435800903204082, doi.org/10.1155/2013/597282
Arachidonate	MAM01362e	no	yes	doi.org/10.1007/BF00917009
Arginine	MAM01365e	yes	yes	doi.org/10.1016/S0093-691X(01)00532-5, doi.org/10.7554/eLife.27713, doi.org/10.1007/BF00917009, https://www.atcc.org/~/media/D7399222FD8B4EF68FD56DD8058804BA.ashx
Asparagine	MAM01369e	no	yes	doi.org/10.1016/S0093-691X(01)00532-5, doi.org/10.7554/eLife.27713, doi.org/10.1007/BF00917009
Aspartate	MAM01370e	no	yes	doi.org/10.1016/S0093-691X(01)00532-5, doi.org/10.7554/eLife.27713, doi.org/10.1007/BF00917009
Behenic acid	MAM01373e	no	yes	doi.org/10.1007/BF00917009
Biotin	MAM01401e	no	yes	pubmed.ncbi.nlm.nih.gov/2457019/, doi.org/10.1155/2013/597282
Calcium	MAM01413e	no	yes	doi.org/10.3181/00379727-149-38804
Carbon Dioxide	MAM01596e	yes	yes	https://srd.nist.gov/JPCRD/jpcrd427.pdf
Carnitine	MAM02348e	no	yes	doi.org/10.1016/j.cell.2017.03.023
Chloride	MAM01442e	yes	yes	doi.org/10.3109/07435800903204082, https://www.atcc.org/~/media/D7399222FD8B4EF68FD56DD8058804BA.ashx
Cholesterol	MAM01450e	no	yes	doi.org/10.3109/07435800903204082, doi.org/10.3181/00379727-149-38804, doi.org/10.1007/BF02810081, doi.org/10.1007/BF00917009
Choline	MAM01513e	yes	yes	doi.org/10.1016/j.cell.2017.03.023, doi.org/10.1016/j.cell.2017.03.023, https://www.atcc.org/~/media/D7399222FD8B4EF68FD56DD8058804BA.ashx
Citrate	MAM01587e	no	yes	doi.org/10.1007/BF00917009, doi.org/10.1016/j.cell.2017.03.023
Citrulline	MAM01588e	no	yes	doi.org/10.1016/S0093-691X(01)00532-5, doi.org/10.1007/BF00917009, doi.org/10.1016/j.cell.2017.03.023
Creatine	MAM01619e	no	yes	doi.org/10.3181/00379727-149-38804, doi.org/10.1007/BF00917009, doi.org/10.1016/j.cell.2017.03.023
Creatinine	MAM01621e	no	yes	doi.org/10.3109/07435800903204082, doi.org/10.1007/BF02810081, doi.org/10.1007/BF00917009, doi.org/10.1016/j.cell.2017.03.023
Cysteine	MAM01628e	no	yes	doi.org/10.1016/S0093-691X(01)00532-5
Cystine	MAM01629e	yes	no	https://www.atcc.org/~/media/D7399222FD8B4EF68FD56DD8058804BA.ashx
Docosapentaenoic acid (n-3)	MAM01741e	no	yes	doi.org/10.1071/RD15067
Elaidic acid (18:1)	MAM01778e	no	yes	doi.org/10.1071/RD15067
Ethanolamine	MAM01797e	no	yes	doi.org/10.1007/BF00917009
Folate	MAM01830e	yes	yes	doi.org/10.3109/07435800903204082, doi.org/10.1155/2013/597282, doi.org/10.1007/BF00917009, doi.org/10.1016/j.cell.2017.03.023, https://www.atcc.org/~/media/D7399222FD8B4EF68FD56DD8058804BA.ashx
Fructose	MAM01840e	no	yes	doi.org/10.1016/j.cell.2017.03.023
Fumarate	MAM01862e	no	yes	doi.org/10.1016/j.cell.2017.03.023
gamma-tocopherol	MAM01935e	no	yes	doi.org/10.1155/2013/597282, doi.org/10.1007/BF00917009
Glucose	MAM01965e	yes	yes	doi.org/10.3109/07435800903204082, doi.org/10.1007/BF02810081, doi.org/10.7554/eLife.27713, doi.org/10.1007/BF00917009, https://www.atcc.org/~/media/D7399222FD8B4EF68FD56DD8058804BA.ashx
Glutamate	MAM01974e	no	yes	doi.org/10.1016/S0093-691X(01)00532-5, doi.org/10.7554/eLife.27713, doi.org/10.1007/BF00917009, doi.org/10.1016/j.cell.2017.03.023
Glutamine	MAM01975e	yes	yes	doi.org/10.1016/S0093-691X(01)00532-5, doi.org/10.7554/eLife.27713, doi.org/10.1007/BF00917009, doi.org/10.1016/j.cell.2017.03.023, https://www.atcc.org/~/media/D7399222FD8B4EF68FD56DD8058804BA.ashx
Glycerol	MAM01983e	no	yes	doi.org/10.1016/j.cell.2017.03.023
Glycine	MAM01986e	yes	yes	doi.org/10.1016/S0093-691X(01)00532-5, doi.org/10.7554/eLife.27713, doi.org/10.1007/BF00917009, doi.org/10.1016/j.cell.2017.03.023, https://www.atcc.org/~/media/D7399222FD8B4EF68FD56DD8058804BA.ashx
Heme	MAM02049e	no	yes	doi.org/10.1021/tx700002f
(10Z)-Heptadecenoic acid	MAM00003e	no	yes	doi.org/10.1071/RD15067
Histidine	MAM02125e	yes	yes	doi.org/10.1016/S0093-691X(01)00532-5, doi.org/10.7554/eLife.27713, doi.org/10.1007/BF00917009, doi.org/10.1016/j.cell.2017.03.023, https://www.atcc.org/~/media/D7399222FD8B4EF68FD56DD8058804BA.ashx
Hydroxyproline	MAM03037e	no	yes	doi.org/10.1007/BF00917009
Hypoxanthine	MAM02159e	no	yes	doi.org/10.1016/j.cell.2017.03.023
Inositol	MAM02171e	yes	no	https://www.atcc.org/~/media/D7399222FD8B4EF68FD56DD8058804BA.ashx
Iron (II)	MAM01821e	no	yes	doi.org/10.1007/BF00917009
Iron (III)	MAM01822e	yes	no	https://www.atcc.org/~/media/D7399222FD8B4EF68FD56DD8058804BA.ashx
Isoleucine	MAM02184e	yes	yes	doi.org/10.1016/S0093-691X(01)00532-5, doi.org/10.7554/eLife.27713, doi.org/10.1007/BF00917009, doi.org/10.1016/j.cell.2017.03.023, https://www.atcc.org/~/media/D7399222FD8B4EF68FD56DD8058804BA.ashx
Lactate	MAM02403e	no	yes	doi.org/10.7554/eLife.27713, doi.org/10.1007/BF00917009, doi.org/10.1016/j.cell.2017.03.023
Leucine	MAM02360e	yes	yes	doi.org/10.1016/S0093-691X(01)00532-5, doi.org/10.7554/eLife.27713, doi.org/10.1007/BF00917009, doi.org/10.1016/j.cell.2017.03.023, https://www.atcc.org/~/media/D7399222FD8B4EF68FD56DD8058804BA.ashx
Linoleate	MAM02387e	no	yes	doi.org/10.1007/BF00917009
Lipoate	MAM02394e	no	yes	necessary for biomass production in Human-GEM
Lysine	MAM02426e	yes	yes	doi.org/10.1016/S0093-691X(01)00532-5, doi.org/10.7554/eLife.27713, doi.org/10.1007/BF00917009, https://www.atcc.org/~/media/D7399222FD8B4EF68FD56DD8058804BA.ashx
Magnesium	MAM02482e	no	yes	https://www.atcc.org/~/media/D7399222FD8B4EF68FD56DD8058804BA.ashx
Malate	MAM02439e	no	yes	doi.org/10.1016/j.cell.2017.03.023
Margaric acid	MAM02456e	no	yes	doi.org/10.1071/RD15067
Methionine	MAM02471e	yes	yes	doi.org/10.1016/S0093-691X(01)00532-5, doi.org/10.7554/eLife.27713, doi.org/10.1007/BF00917009, doi.org/10.1016/j.cell.2017.03.023, https://www.atcc.org/~/media/D7399222FD8B4EF68FD56DD8058804BA.ashx
Nervonic acid	MAM02564e	no	yes	doi.org/10.1071/RD15067
Niacinamide	MAM02583e	yes	no	https://www.atcc.org/~/media/D7399222FD8B4EF68FD56DD8058804BA.ashx
Oleate	MAM02646e	no	yes	doi.org/10.1016/j.devcel.2016.02.012, doi.org/10.1071/RD15067
Ornithine	MAM02658e	no	yes	doi.org/10.1016/S0093-691X(01)00532-5, doi.org/10.1007/BF00917009, doi.org/10.1016/j.cell.2017.03.023
Oxygen	MAM02630e	yes	yes	https://water.usgs.gov/water-resources/software/DOTABLES/
Palmitate	MAM02674e	no	yes	doi.org/10.1016/j.devcel.2016.02.012, doi.org/10.1007/BF00917009
Palmitoleate	MAM02675e	no	yes	doi.org/10.1007/BF00917009
Pantothenate	MAM02680e	yes	yes	doi.org/10.1016/j.cell.2017.03.023, https://www.atcc.org/~/media/D7399222FD8B4EF68FD56DD8058804BA.ashx
Phenylalanine	MAM02724e	yes	yes	doi.org/10.1016/S0093-691X(01)00532-5, doi.org/10.7554/eLife.27713, doi.org/10.1007/BF00917009, doi.org/10.1016/j.cell.2017.03.023, https://www.atcc.org/~/media/D7399222FD8B4EF68FD56DD8058804BA.ashx
Phosphate	MAM02751e	yes	yes	doi.org/10.3181/00379727-149-38804, https://www.atcc.org/~/media/D7399222FD8B4EF68FD56DD8058804BA.ashx
Potassium	MAM02200e	yes	yes	doi.org/10.3109/07435800903204082, doi.org/10.3181/00379727-149-38804, doi.org/10.1007/BF00917009, https://www.atcc.org/~/media/D7399222FD8B4EF68FD56DD8058804BA.ashx
Proline	MAM02770e	no	yes	doi.org/10.1016/S0093-691X(01)00532-5, doi.org/10.7554/eLife.27713, doi.org/10.1007/BF00917009, doi.org/10.1016/j.cell.2017.03.023
Pyridoxine	MAM02817e	yes	no	https://www.atcc.org/~/media/D7399222FD8B4EF68FD56DD8058804BA.ashx
Pyruvate	MAM02819e	no	yes	doi.org/10.7554/eLife.27713, doi.org/10.1007/BF00917009, doi.org/10.1016/j.cell.2017.03.023
Retinoate	MAM02833e	no	yes	doi.org/10.1016/S0076-6879(86)23015-3, doi.org/10.1007/BF00917009
Retinol	MAM02834e	no	yes	doi.org/10.1007/BF02810081, doi.org/10.1155/2013/597282, doi.org/10.1007/BF00917009
Riboflavin	MAM02842e	yes	no	https://www.atcc.org/~/media/D7399222FD8B4EF68FD56DD8058804BA.ashx
Serine	MAM02896e	yes	yes	doi.org/10.1016/S0093-691X(01)00532-5, doi.org/10.7554/eLife.27713, doi.org/10.1007/BF00917009, https://www.atcc.org/~/media/D7399222FD8B4EF68FD56DD8058804BA.ashx
Sodium	MAM02519e	yes	yes	doi.org/10.3181/00379727-149-38804, doi.org/10.1007/BF00917009, https://www.atcc.org/~/media/D7399222FD8B4EF68FD56DD8058804BA.ashx
Stearate	MAM02938e	no	yes	doi.org/10.1007/BF00917009
Succinate	MAM02943e	no	yes	doi.org/10.1016/j.cell.2017.03.023
Sulfate	MAM02946e	yes	no	https://www.atcc.org/~/media/D7399222FD8B4EF68FD56DD8058804BA.ashx
Taurine	MAM02961e	no	yes	doi.org/10.1016/j.cell.2017.03.023
Thiamine	MAM02982e	yes	no	https://www.atcc.org/~/media/D7399222FD8B4EF68FD56DD8058804BA.ashx
Threonine	MAM02993e	yes	yes	doi.org/10.1016/S0093-691X(01)00532-5, doi.org/10.7554/eLife.27713, doi.org/10.1007/BF00917009, doi.org/10.1016/j.cell.2017.03.023, https://www.atcc.org/~/media/D7399222FD8B4EF68FD56DD8058804BA.ashx
Thymidine	MAM02996e	no	yes	doi.org/10.1016/j.cell.2017.03.023
Tryptophan	MAM03089e	yes	yes	doi.org/10.1016/S0093-691X(01)00532-5, doi.org/10.7554/eLife.27713, doi.org/10.1016/j.cell.2017.03.023, https://www.atcc.org/~/media/D7399222FD8B4EF68FD56DD8058804BA.ashx
Tyrosine	MAM03101e	yes	yes	doi.org/10.1016/S0093-691X(01)00532-5, doi.org/10.7554/eLife.27713, doi.org/10.1007/BF00917009, doi.org/10.1016/j.cell.2017.03.023, https://www.atcc.org/~/media/D7399222FD8B4EF68FD56DD8058804BA.ashx
Uracil	MAM03118e	no	yes	doi.org/10.1016/j.cell.2017.03.023
Uridine	MAM03123e	no	yes	doi.org/10.1016/j.cell.2017.03.023
Vaccenic acid	MAM01585e	no	yes	doi.org/10.1007/BF00917009
Valine	MAM03135e	yes	yes	doi.org/10.1016/S0093-691X(01)00532-5, doi.org/10.7554/eLife.27713, doi.org/10.1007/BF00917009, doi.org/10.1016/j.cell.2017.03.023, https://www.atcc.org/~/media/D7399222FD8B4EF68FD56DD8058804BA.ashx
Xanthine	MAM03148e	no	yes	doi.org/10.1016/j.cell.2017.03.023
Water	MAM02040e	yes	yes
