## Supplementary material for "Semi-Automatic Detection of Errors in Genome-Scale Metabolic Models": Table S2

metabolite_name	metabolite_id
ammonium	s_0420
biotin	s_0452
calcium	s_4199
chloride	s_4200
copper (2+)	s_4201
glucose	s_0565
inositol	s_1154
iron (2+)	s_0925
magnesium	s_4204
manganese (2+)	s_4202
oxygen	s_1277
pantothenate	s_0032
para-aminobenzoic acid	s_0272
phosphate	s_1324
potassium	s_1374
pyridoxine	s_1397
sodium	s_1438
sulfate	s_1468
thiamine	s_1490
water	s_0805
zinc	s_4203
